# Reduced benzoxazinoid defences favour maize beneficial colonisation by *Colletotrichum tofieldiae*

**DOI:** 10.64898/2026.07.31.742045

**Authors:** Carlos González-Sanz, Bo Wang, Sara González-Bodí, Víctor Flors, Laura Rodríguez-Casillas, Sandra Díaz-González, Soledad Sacristán

## Abstract

- Specialised defence metabolites mediate plant–microbe interactions, but their regulation during beneficial associations in cereals remains poorly understood. Here we investigate how maize (*Zea mays*) chemical defences are modulated during interaction with the beneficial fungal endophyte *Colletotrichum tofieldiae* (strain Ct0861) to promote host growth.
- To elucidate the molecular basis of this interaction, we combined transcriptomics, metabolite analyses and functional assays. To assess benzoxazinoids (BXs) roles at the plant–fungus interface, we compared Ct0861 colonisation and growth-promotion in wild-type maize and the BX-deficient *bx1::DS* mutant, using the pathogen *Colletotrichum graminicola* (CgM1.001) as reference.
- Transcriptomic analyses revealed coordinated regulation of specialised defence pathways during the initial stages of Ct0861 colonisation, featuring systemic induction of terpenoid phytoalexin biosynthesis alongside localised suppression of roots BXs. Metabolomic analyses showed reduced apoplastic MBOA in Ct0861-colonised roots. Toxicity assays evidenced that Ct0861, unlike CgM1.001, is highly sensitive to MBOA. Accordingly, Ct0861 accumulation and growth-promoting effects were significantly enhanced in the *bx1::DS* mutant without causing disease symptoms.
- Our findings indicate that BXs restrict Ct0861 maize colonisation, where BX deficiency increases fungal biomass and enhances growth promotion. Understanding how crops fine tune specialised metabolism to balance microbial restriction with beneficial accommodation provides valuable insights for sustainable agriculture.
