## Supplementary material for "Reduced benzoxazinoid defences favour maize beneficial colonisation by *Colletotrichum tofieldiae*": Table S1. Oligonucleotide primers

### Sheet: Hoja1
Number	Name	Sequence (5´-3´)	Gene	Code	Species	Reference
1	qZmBx1-F	CCCGAGCACGTAAAGCAGAT	BX1	Zm00001eb165610	Z. mays	Ahmad et al., 2011
2	qZmBx1-R	CTTCATGCCCCTGGCATACT	BX1	Zm00001eb165610	Z. mays	Ahmad et al., 2011
3	qZmBx2-F	GACGAGGACGACGATAAGGACTT	BX2	Zm00001eb165620	Z. mays	Ahmad et al., 2011
4	qZmBx2-R	GGCCATACTCCTTCTGAAGAGACAG	BX2	Zm00001eb165620	Z. mays	Ahmad et al., 2011
5	qZmTSA-F	TGAGGAGCGAGGCCATTATG	TSA	Zm00001eb301540	Z. mays	Ahmad et al., 2011
6	qZmTSA-R	GCGTTGTAAGCAGCACCAGC	TSA	Zm00001eb301540	Z. mays	Ahmad et al., 2011
7	qZmIGL-F	GCCTCATAGTTCCCGACCTC	IGL	Zm00001eb060880	Z. mays	Ahmad et al., 2011
8	qZmIGL-R	GAATCCTCGTGAAGCTCGTG	IGL	Zm00001eb060880	Z. mays	Ahmad et al., 2011
9	qZmTSB1-F	CATCAGTGCTGGACTGGATTAC	TSB1	Zm00001eb173100	Z. mays	Ye et al., 2019
10	qZmTSB1-R	TGATCAGTCACGCTGTCATATTC	TSB1	Zm00001eb173100	Z. mays	Ye et al., 2019
11	qZmTSB2-F	CACGCCGCTGATGAAGAT	TSB2	Zm00001eb387730	Z. mays	Ye et al., 2019
12	qZmTSB2-R	CGAGATCAGAGGTGCCATTC	TSB2	Zm00001eb387730	Z. mays	Ye et al., 2019
13	qZmTSB2c-F	ATGTGGAGACCACACACTATATC	TSB2C	Zm00001eb416990	Z. mays	Ye et al., 2019
14	qZmTSB2c-R	CGGGTTTCCTTGCCAATAAC	TSB2C	Zm00001eb416990	Z. mays	Ye et al., 2019
15	qZmZx1_F	CTACCACTACGAGGATGAGATA	ZX1	Zm00001eb412960	Z. mays	Design in this study
16	qZmZx1_R	CCACATTTACGCAGAAGATAGA	ZX1	Zm00001eb412960	Z. mays	Design in this study
17	qZmKsl4_F	ACACAGGAGGCACATAGA	KSL4	Zm00001eb047160	Z. mays	Design in this study
18	qZmKsl4_R	GGACAGCAAGCGATACAA	KSL4	Zm00001eb047160	Z. mays	Design in this study
19	qZmKsl2_2F	ACTCATCTCCGCTCACGAAT	KSL2	Zm00001eb071080	Z. mays	Design in this study
20	qZmKsl2_2R	ACCGGGGAGTTGATCTTCTT	KSL2	Zm00001eb071080	Z. mays	Design in this study
21	qZmActin-F	CCATGAGGCCACGTACAACT	ACTIN	Zm00001eb348450	Z. mays	Ahmad et al., 2011
22	qZmActin-R	GGTAAAACCCCCACTGAGGA	ACTIN	Zm00001eb348450	Z. mays	Ahmad et al., 2011
23	qZmt3 For	TCCTGCTCGACAATGAGGC	α-TUBULIN		Z. mays	Mideros et al., 2009
24	qZmt3 Rev	TTGGGCGCTCAATGTCAA	α-TUBULIN		Z. mays	Mideros et al., 2009
25	Ct_602 3F	CTCGTGTGACTGCGTTGTTG		Ct0861_00602	C. tofieldiae	Díaz-González et al., 2020
26	Ct_602 3R	TGGGTTGTGCGGGATTCAG		Ct0861_00602	C. tofieldiae	Díaz-González et al., 2020
27	Cg_ITS2_F1	CGTCGTAGGCCCTTAAAGGTAG	ITS2		C. graminicola	Sukno et al., 2008
28	Cg_ITS2_R1	TTACGGCAAGAGTCCCTC	ITS2		C. graminicola	Sukno et al., 2008
29	qGLRG_10902_F	CACCTTGCTCTTCGATCTT		GLRG_10902	C. graminicola	Design in this study
30	qGLRG_10902_R	CATCCTTGTCCACCTGTATC		GLRG_10902	C. graminicola	Design in this study
31	qCg_H3-F	CGAGATCCGTCGCTACCAGA	HISTONE H3	AM944495	C. graminicola	Krijger et al., 2008
32	qCg_H3-R	GGAGGTCGGACTTGAAGTCCT	HISTONE H3	AM944495	C. graminicola	Krijger et al., 2008
33	qCt61P_02057_F	CGGGATTGCGTTCCATAC		Ct61P_02057	C. tofieldiae	Design in this study
34	qCt61P_02057_R	GCTCGCATCAAACCTCTT		Ct61P_02057	C. tofieldiae	Design in this study
35	qCt_btubulinF	gcgggaaagtgtcaatgaag	β-TUBULIN	CT04_12898	C. tofieldiae	Haquard et al., 2016
36	qCt_btubulinR	gactctgcggaaactgttctg	β-TUBULIN	CT04_12898	C. tofieldiae	Haquard et al., 2016
