## Supplementary material for "Reduced benzoxazinoid defences favour maize beneficial colonisation by *Colletotrichum tofieldiae*": Table S3. Functional enrichment analysis

### Sheet: Root_4dpi
Function	GO	ID	Description	GeneRatio	BgRatio	RichFactor	FoldEnrichment	zScore	pvalue	p.adjust	qvalue	geneID	Count	Name
BP	GO:0016114	GO:0016114	terpenoid biosynthetic process	1978-07-01	156/21212	0.0448718	12.2028	8.53177	1.73414e-06	0.00044654	0.000364168	Zm00001eb047160/Zm00001eb222540/Zm00001eb254510/Zm00001eb298190/Zm00001eb302370/Zm00001eb412980/Zm00001eb412990	7	terpenoid biosynthetic process
BP	GO:0009416	GO:0009416	response to light stimulus	1978-10-01	582/21212	0.0171821	4.67266	5.45795	5.26772e-05	0.00364499	0.00297261	Zm00001eb014810/Zm00001eb041200/Zm00001eb041460/Zm00001eb154420/Zm00001eb235510/Zm00001eb296090/Zm00001eb319460/Zm00001eb324240/Zm00001eb361760/Zm00001eb367650	10	response to light stimulus
BP	GO:0006952	GO:0006952	defense response	15/78	1302/21212	0.0115207	3.13305	4.82623	6.85321e-05	0.00364499	0.00297261	Zm00001eb032580/Zm00001eb047160/Zm00001eb052520/Zm00001eb141540/Zm00001eb167710/Zm00001eb167720/Zm00001eb172290/Zm00001eb217970/Zm00001eb222540/Zm00001eb237530/Zm00001eb265610/Zm00001eb272050/Zm00001eb299370/Zm00001eb355240/Zm00001eb412980	15	defense response
BP	GO:0042440	GO:0042440	pigment metabolic process	1978-06-01	189/21212	0.031746	8.63329	6.40372	6.97112e-05	0.00364499	0.00297261	Zm00001eb013360/Zm00001eb138250/Zm00001eb140370/Zm00001eb235510/Zm00001eb254510/Zm00001eb400190	6	pigment metabolic process
BP	GO:0006720	GO:0006720	isoprenoid metabolic process	1978-07-01	284/21212	0.0246479	6.70296	5.87804	8.40533e-05	0.00393522	0.00320931	Zm00001eb047160/Zm00001eb222540/Zm00001eb254510/Zm00001eb298190/Zm00001eb302370/Zm00001eb412980/Zm00001eb412990	7	isoprenoid metabolic process
BP	GO:0009768	GO:0009768	photosynthesis, light harvesting in photosystem I	1978-03-01	26/21212	0.115385	31.3787	9.41604	0.000117005	0.00502144	0.00409516	Zm00001eb041460/Zm00001eb296090/Zm00001eb324240	3	photosynthesis, light harvesting in photosystem I
BP	GO:0044550	GO:0044550	secondary metabolite biosynthetic process	1978-05-01	148/21212	0.0337838	9.18746	6.07221	0.000216587	0.00858018	0.00699743	Zm00001eb047160/Zm00001eb088800/Zm00001eb138250/Zm00001eb222540/Zm00001eb400190	5	secondary metabolite biosynthetic process
BP	GO:0046148	GO:0046148	pigment biosynthetic process	1978-05-01	156/21212	0.0320513	8.71631	5.87653	0.00027642	0.0101683	0.0082926	Zm00001eb013360/Zm00001eb138250/Zm00001eb140370/Zm00001eb254510/Zm00001eb400190	5	pigment biosynthetic process
BP	GO:0019748	GO:0019748	secondary metabolic process	1978-06-01	257/21212	0.0233463	6.349	5.24122	0.000369652	0.0105824	0.00863029	Zm00001eb047160/Zm00001eb088800/Zm00001eb138250/Zm00001eb194370/Zm00001eb222540/Zm00001eb400190	6	secondary metabolic process
BP	GO:0009812	GO:0009812	flavonoid metabolic process	1978-04-01	92/21212	0.0434783	11.8239	6.32071	0.00036987	0.0105824	0.00863029	Zm00001eb013360/Zm00001eb138250/Zm00001eb235510/Zm00001eb400190	4	flavonoid metabolic process
BP	GO:0010581	GO:0010581	regulation of starch biosynthetic process	1978-02-01	10/21212	0.2	54.3897	10.259	0.000589323	0.0151731	0.0123742	Zm00001eb265610/Zm00001eb355240	2	regulation of starch biosynthetic process
BP	GO:2000014	GO:2000014	regulation of endosperm development	1978-02-01	10/21212	0.2	54.3897	10.259	0.000589323	0.0151731	0.0123742	Zm00001eb265610/Zm00001eb355240	2	regulation of endosperm development
BP	GO:0006950	GO:0006950	response to stress	24/78	3327/21212	0.00721371	1.96176	3.67016	0.00061871	0.0151731	0.0123742	Zm00001eb032580/Zm00001eb034410/Zm00001eb041200/Zm00001eb047160/Zm00001eb052520/Zm00001eb125630/Zm00001eb141540/Zm00001eb165460/Zm00001eb167710/Zm00001eb167720/Zm00001eb172290/Zm00001eb217970/Zm00001eb222540/Zm00001eb237530/Zm00001eb247000/Zm00001eb265610/Zm00001eb272050/Zm00001eb279120/Zm00001eb299370/Zm00001eb324240/Zm00001eb355240/Zm00001eb389640/Zm00001eb406830/Zm00001eb412980	24	response to stress
BP	GO:0051501	GO:0051501	diterpene phytoalexin metabolic process	1978-02-01	11/21212	0.181818	49.4452	9.76351	0.000718566	0.0167421	0.0136538	Zm00001eb047160/Zm00001eb222540	2	diterpene phytoalexin metabolic process
BP	GO:0051555	GO:0051555	flavonol biosynthetic process	1978-02-01	12/21212	0.166667	45.3248	9.33053	0.000860225	0.0170391	0.0138959	Zm00001eb013360/Zm00001eb400190	2	flavonol biosynthetic process
BP	GO:0001906	GO:0001906	cell killing	1978-02-01	14/21212	0.142857	38.8498	8.60632	0.00118042	0.0200318	0.0163366	Zm00001eb167710/Zm00001eb167720	2	cell killing
BP	GO:0031640	GO:0031640	killing of cells of another organism	1978-02-01	14/21212	0.142857	38.8498	8.60632	0.00118042	0.0200318	0.0163366	Zm00001eb167710/Zm00001eb167720	2	killing of cells of another organism
BP	GO:0141060	GO:0141060	disruption of anatomical structure in another organism	1978-02-01	14/21212	0.142857	38.8498	8.60632	0.00118042	0.0200318	0.0163366	Zm00001eb167710/Zm00001eb167720	2	disruption of anatomical structure in another organism
BP	GO:0012501	GO:0012501	programmed cell death	1978-04-01	130/21212	0.0307692	8.36765	5.11896	0.00135334	0.0217803	0.0177626	Zm00001eb167710/Zm00001eb167720/Zm00001eb172290/Zm00001eb287790	4	programmed cell death
BP	GO:0008219	GO:0008219	cell death	1978-04-01	145/21212	0.0275862	7.50203	4.77275	0.00201933	0.0313562	0.025572	Zm00001eb167710/Zm00001eb167720/Zm00001eb172290/Zm00001eb287790	4	cell death
BP	GO:0052314	GO:0052314	phytoalexin metabolic process	1978-02-01	21/21212	0.0952381	25.8999	6.93535	0.00267901	0.0363076	0.0296101	Zm00001eb047160/Zm00001eb222540	2	phytoalexin metabolic process
BP	GO:2000904	GO:2000904	regulation of starch metabolic process	1978-02-01	22/21212	0.0909091	24.7226	6.76309	0.0029399	0.0388218	0.0316605	Zm00001eb265610/Zm00001eb355240	2	regulation of starch metabolic process
MF	GO:0010333	GO:0010333	terpene synthase activity	1985-05-01	44/22977	0.113636	30.7179	12.0232	5.96278e-07	9.77896e-05	8.47342e-05	Zm00001eb047160/Zm00001eb222540/Zm00001eb412970/Zm00001eb412980/Zm00001eb412990	5	terpene synthase activity
MF	GO:0016838	GO:0016838	carbon-oxygen lyase activity, acting on phosphates	1985-05-01	55/22977	0.0909091	24.5743	10.6659	1.85006e-06	0.000151705	0.000131451	Zm00001eb047160/Zm00001eb222540/Zm00001eb412970/Zm00001eb412980/Zm00001eb412990	5	carbon-oxygen lyase activity, acting on phosphates
MF	GO:0016835	GO:0016835	carbon-oxygen lyase activity	1985-06-01	210/22977	0.0285714	7.72336	5.96414	0.000130176	0.00549503	0.00476142	Zm00001eb047160/Zm00001eb222540/Zm00001eb406830/Zm00001eb412970/Zm00001eb412980/Zm00001eb412990	6	carbon-oxygen lyase activity
MF	GO:0016168	GO:0016168	chlorophyll binding	1985-03-01	27/22977	0.111111	30.0353	9.1986	0.000134025	0.00549503	0.00476142	Zm00001eb041460/Zm00001eb296090/Zm00001eb324240	3	chlorophyll binding
MF	GO:0000287	GO:0000287	magnesium ion binding	1985-05-01	174/22977	0.0287356	7.76775	5.46044	0.000472891	0.0155108	0.0134401	Zm00001eb047160/Zm00001eb061920/Zm00001eb412970/Zm00001eb412980/Zm00001eb412990	5	magnesium ion binding
MF	GO:0008171	GO:0008171	O-methyltransferase activity	1985-03-01	63/22977	0.047619	12.8723	5.74987	0.00165317	0.0451867	0.0391541	Zm00001eb400190/Zm00001eb405160/Zm00001eb405180	3	O-methyltransferase activity
CC	GO:0042170	GO:0042170	plastid membrane	1969-10-01	611/19498	0.0163666	4.62487	5.42519	5.45551e-05	0.00282639	0.00224011	Zm00001eb014810/Zm00001eb041460/Zm00001eb140370/Zm00001eb142810/Zm00001eb254510/Zm00001eb291320/Zm00001eb296090/Zm00001eb324240/Zm00001eb362370/Zm00001eb397050	10	plastid membrane
CC	GO:0042651	GO:0042651	thylakoid membrane	1969-08-01	421/19498	0.0190024	5.36969	5.40156	0.000116851	0.00282639	0.00224011	Zm00001eb041460/Zm00001eb140370/Zm00001eb142810/Zm00001eb254510/Zm00001eb291320/Zm00001eb296090/Zm00001eb324240/Zm00001eb362370	8	thylakoid membrane
CC	GO:0005576	GO:0005576	extracellular region	1969-11-01	1040/19498	0.0105769	2.98882	3.92829	0.00100002	0.00777445	0.0061618	Zm00001eb032580/Zm00001eb052520/Zm00001eb125560/Zm00001eb141540/Zm00001eb194370/Zm00001eb217970/Zm00001eb287790/Zm00001eb299370/Zm00001eb392870/Zm00001eb397050/Zm00001eb413190	11	extracellular region
CC	GO:0009579	GO:0009579	thylakoid	1969-09-01	735/19498	0.0122449	3.46016	4.05172	0.0010966	0.00777445	0.0061618	Zm00001eb014810/Zm00001eb041460/Zm00001eb140370/Zm00001eb142810/Zm00001eb254510/Zm00001eb291320/Zm00001eb296090/Zm00001eb324240/Zm00001eb362370	9	thylakoid
CC	GO:0010287	GO:0010287	plastoglobule	1969-03-01	58/19498	0.0517241	14.6162	6.18878	0.00113856	0.00777445	0.0061618	Zm00001eb296090/Zm00001eb324240/Zm00001eb408010	3	plastoglobule
CC	GO:0031968	GO:0031968	organelle outer membrane	1969-07-01	462/19498	0.0151515	4.28151	4.25393	0.00121851	0.00777445	0.0061618	Zm00001eb041460/Zm00001eb142810/Zm00001eb254510/Zm00001eb291320/Zm00001eb296090/Zm00001eb324240/Zm00001eb362370	7	organelle outer membrane
CC	GO:0019867	GO:0019867	outer membrane	1969-07-01	466/19498	0.0150215	4.24476	4.2249	0.0012805	0.00777445	0.0061618	Zm00001eb041460/Zm00001eb142810/Zm00001eb254510/Zm00001eb291320/Zm00001eb296090/Zm00001eb324240/Zm00001eb362370	7	outer membrane
CC	GO:0009536	GO:0009536	plastid	20/69	3014/19498	0.0066357	1.87511	3.11378	0.00312001	0.016575	0.0131369	Zm00001eb014810/Zm00001eb041460/Zm00001eb047160/Zm00001eb072910/Zm00001eb140370/Zm00001eb142810/Zm00001eb165460/Zm00001eb254510/Zm00001eb265610/Zm00001eb280810/Zm00001eb291320/Zm00001eb296090/Zm00001eb302370/Zm00001eb324240/Zm00001eb355240/Zm00001eb362370/Zm00001eb389640/Zm00001eb397050/Zm00001eb406830/Zm00001eb408010	20	plastid
CC	GO:0031967	GO:0031967	organelle envelope	1969-11-01	1385/19498	0.00794224	2.24432	2.86315	0.00900229	0.0402734	0.0319195	Zm00001eb014810/Zm00001eb041200/Zm00001eb041460/Zm00001eb140370/Zm00001eb142810/Zm00001eb254510/Zm00001eb291320/Zm00001eb296090/Zm00001eb324240/Zm00001eb362370/Zm00001eb397050	11	organelle envelope

### Sheet: Root_7dpi
Function	GO	ID	Description	GeneRatio	BgRatio	RichFactor	FoldEnrichment	zScore	pvalue	p.adjust	qvalue	geneID	Count	Name
BP	GO:0016101	GO:0016101	diterpenoid metabolic process	18/737	95/21212	0.189474	5.45335	8.25343	4.02e-09	6.18e-06	5.91e-06	Zm00001eb016730/Zm00001eb021200/Zm00001eb047160/Zm00001eb071080/Zm00001eb120250/Zm00001eb133200/Zm00001eb145600/Zm00001eb165550/Zm00001eb165580/Zm00001eb222660/Zm00001eb278400/Zm00001eb283860/Zm00001eb385070/Zm00001eb386150/Zm00001eb412960/Zm00001eb412980/Zm00001eb412990/Zm00001eb420870	18	diterpenoid metabolic process
BP	GO:0006952	GO:0006952	defense response	85/737	1302/21212	0.0652842	1.87898	6.21085	1.38e-08	1.06e-05	1.02e-05	Zm00001eb006530/Zm00001eb011550/Zm00001eb012080/Zm00001eb021200/Zm00001eb028010/Zm00001eb031390/Zm00001eb032560/Zm00001eb032580/Zm00001eb038250/Zm00001eb038270/Zm00001eb038880/Zm00001eb047160/Zm00001eb048770/Zm00001eb052520/Zm00001eb056280/Zm00001eb060190/Zm00001eb062860/Zm00001eb067800/Zm00001eb069350/Zm00001eb071080/Zm00001eb072230/Zm00001eb083610/Zm00001eb084690/Zm00001eb092630/Zm00001eb093200…	85	defense response
BP	GO:0006950	GO:0006950	response to stress	160/737	3327/21212	0.0480914	1.38414	4.57803	6.99e-06	0.00199916	0.00191146	Zm00001eb006020/Zm00001eb006530/Zm00001eb011530/Zm00001eb011550/Zm00001eb012080/Zm00001eb016920/Zm00001eb021200/Zm00001eb028010/Zm00001eb029900/Zm00001eb031100/Zm00001eb031390/Zm00001eb032560/Zm00001eb032580/Zm00001eb034050/Zm00001eb034130/Zm00001eb034410/Zm00001eb035010/Zm00001eb038250/Zm00001eb038270/Zm00001eb038880/Zm00001eb043110/Zm00001eb047160/Zm00001eb048770/Zm00001eb052520/Zm00001eb056280…	160	response to stress
BP	GO:0019684	GO:0019684	photosynthesis, light reaction	16/737	126/21212	0.126984	3.6548	5.67051	7.8e-06	0.00199916	0.00191146	Zm00001eb041460/Zm00001eb063890/Zm00001eb081060/Zm00001eb105200/Zm00001eb112260/Zm00001eb142810/Zm00001eb160790/Zm00001eb168100/Zm00001eb204410/Zm00001eb226060/Zm00001eb227320/Zm00001eb233170/Zm00001eb254450/Zm00001eb273380/Zm00001eb296090/Zm00001eb352880	16	photosynthesis, light reaction
BP	GO:0019748	GO:0019748	secondary metabolic process	24/737	257/21212	0.0933852	2.68777	5.16462	1.18e-05	0.00259525	0.00248139	Zm00001eb012250/Zm00001eb021200/Zm00001eb040790/Zm00001eb047160/Zm00001eb075940/Zm00001eb113410/Zm00001eb126780/Zm00001eb133200/Zm00001eb147860/Zm00001eb165130/Zm00001eb185260/Zm00001eb194370/Zm00001eb201940/Zm00001eb205530/Zm00001eb221130/Zm00001eb222660/Zm00001eb238780/Zm00001eb285040/Zm00001eb308150/Zm00001eb374630/Zm00001eb385070/Zm00001eb400190/Zm00001eb408530/Zm00001eb413850	24	secondary metabolic process
BP	GO:0051501	GO:0051501	diterpene phytoalexin metabolic process	5/737	11/21212	0.454545	13.0825	7.60463	1.94e-05	0.00299259	0.0028613	Zm00001eb021200/Zm00001eb047160/Zm00001eb133200/Zm00001eb222660/Zm00001eb385070	5	diterpene phytoalexin metabolic process
BP	GO:0015979	GO:0015979	photosynthesis	26/737	300/21212	0.0866667	2.4944	4.94575	1.95e-05	0.00299259	0.0028613	Zm00001eb012750/Zm00001eb035340/Zm00001eb041460/Zm00001eb063890/Zm00001eb081060/Zm00001eb092540/Zm00001eb105200/Zm00001eb112260/Zm00001eb138680/Zm00001eb141830/Zm00001eb142810/Zm00001eb160790/Zm00001eb168100/Zm00001eb204410/Zm00001eb213670/Zm00001eb226060/Zm00001eb227320/Zm00001eb233170/Zm00001eb254450/Zm00001eb261260/Zm00001eb273380/Zm00001eb296090/Zm00001eb330460/Zm00001eb336410/Zm00001eb336580…	26	photosynthesis
BP	GO:0051553	GO:0051553	flavone biosynthetic process	6/737	19/21212	0.315789	9.08891	6.69226	3.17e-05	0.00375449	0.00358978	Zm00001eb013360/Zm00001eb089700/Zm00001eb256000/Zm00001eb394430/Zm00001eb400190/Zm00001eb419040	6	flavone biosynthetic process
BP	GO:0044550	GO:0044550	secondary metabolite biosynthetic process	16/737	148/21212	0.108108	3.11152	4.89055	5.89e-05	0.00607454	0.00580805	Zm00001eb021200/Zm00001eb047160/Zm00001eb075940/Zm00001eb113410/Zm00001eb126780/Zm00001eb133200/Zm00001eb185260/Zm00001eb205530/Zm00001eb221130/Zm00001eb222660/Zm00001eb238780/Zm00001eb308150/Zm00001eb374630/Zm00001eb385070/Zm00001eb400190/Zm00001eb413850	16	secondary metabolite biosynthetic process
BP	GO:0006720	GO:0006720	isoprenoid metabolic process	24/737	284/21212	0.084507	2.43224	4.61014	6.01e-05	0.00607454	0.00580805	Zm00001eb016730/Zm00001eb021200/Zm00001eb047160/Zm00001eb060220/Zm00001eb071080/Zm00001eb120250/Zm00001eb133200/Zm00001eb145600/Zm00001eb165410/Zm00001eb165550/Zm00001eb165580/Zm00001eb222660/Zm00001eb251990/Zm00001eb278400/Zm00001eb283860/Zm00001eb300240/Zm00001eb302370/Zm00001eb385070/Zm00001eb386150/Zm00001eb404920/Zm00001eb412960/Zm00001eb412980/Zm00001eb412990/Zm00001eb420870	24	isoprenoid metabolic process
BP	GO:0051346	GO:0051346	negative regulation of hydrolase activity	9/737	57/21212	0.157895	4.54445	5.08373	0.000141879	0.0128359	0.0122728	Zm00001eb014810/Zm00001eb038250/Zm00001eb038270/Zm00001eb079730/Zm00001eb267010/Zm00001eb335210/Zm00001eb355980/Zm00001eb355990/Zm00001eb364860	9	negative regulation of hydrolase activity
BP	GO:0042548	GO:0042548	regulation of photosynthesis, light reaction	5/737	16/21212	0.3125	8.99423	6.06893	0.00015855	0.0135472	0.0129529	Zm00001eb063890/Zm00001eb142810/Zm00001eb226060/Zm00001eb273380/Zm00001eb352880	5	regulation of photosynthesis, light reaction
BP	GO:0043467	GO:0043467	regulation of generation of precursor metabolites and energy	5/737	17/21212	0.294118	8.46516	5.84183	0.00021821	0.0176636	0.0168886	Zm00001eb063890/Zm00001eb142810/Zm00001eb226060/Zm00001eb273380/Zm00001eb352880	5	regulation of generation of precursor metabolites and energy
BP	GO:0045861	GO:0045861	negative regulation of proteolysis	8/737	52/21212	0.153846	4.42793	4.69546	0.000397648	0.0254826	0.0243647	Zm00001eb038250/Zm00001eb038270/Zm00001eb079730/Zm00001eb267010/Zm00001eb335210/Zm00001eb355980/Zm00001eb355990/Zm00001eb364860	8	negative regulation of proteolysis
BP	GO:0080167	GO:0080167	response to karrikin	8/737	52/21212	0.153846	4.42793	4.69546	0.000397648	0.0254826	0.0243647	Zm00001eb000900/Zm00001eb006020/Zm00001eb083160/Zm00001eb099570/Zm00001eb161290/Zm00001eb204410/Zm00001eb235510/Zm00001eb412940	8	response to karrikin
BP	GO:0052314	GO:0052314	phytoalexin metabolic process	5/737	21/21212	0.238095	6.85275	5.09092	0.000639366	0.0324684	0.031044	Zm00001eb021200/Zm00001eb047160/Zm00001eb133200/Zm00001eb222660/Zm00001eb385070	5	phytoalexin metabolic process
BP	GO:0042221	GO:0042221	response to chemical	119/737	2600/21212	0.0457692	1.31731	3.27699	0.000935228	0.0426424	0.0407716	Zm00001eb005500/Zm00001eb006160/Zm00001eb007880/Zm00001eb011530/Zm00001eb011550/Zm00001eb016730/Zm00001eb019600/Zm00001eb026090/Zm00001eb031100/Zm00001eb040610/Zm00001eb043110/Zm00001eb043810/Zm00001eb048770/Zm00001eb059240/Zm00001eb063930/Zm00001eb067420/Zm00001eb067800/Zm00001eb071080/Zm00001eb072230/Zm00001eb072850/Zm00001eb072900/Zm00001eb074210/Zm00001eb075940/Zm00001eb082130/Zm00001eb089700…	119	response to chemical
BP	GO:0008610	GO:0008610	lipid biosynthetic process	48/737	871/21212	0.0551091	1.58612	3.35131	0.00114772	0.0477078	0.0456148	Zm00001eb006020/Zm00001eb016730/Zm00001eb017070/Zm00001eb018410/Zm00001eb021200/Zm00001eb035010/Zm00001eb040040/Zm00001eb046050/Zm00001eb046330/Zm00001eb047160/Zm00001eb060220/Zm00001eb071080/Zm00001eb099570/Zm00001eb133200/Zm00001eb145600/Zm00001eb157880/Zm00001eb165410/Zm00001eb168600/Zm00001eb171960/Zm00001eb201300/Zm00001eb201940/Zm00001eb218160/Zm00001eb218960/Zm00001eb222660/Zm00001eb225510…	48	lipid biosynthetic process
MF	GO:0030145	GO:0030145	manganese ion binding	24/809	79/22977	0.303797	8.62837	12.9746	1.712e-16	9.87825e-14	9.38898e-14	Zm00001eb015770/Zm00001eb053700/Zm00001eb061410/Zm00001eb171490/Zm00001eb171500/Zm00001eb171510/Zm00001eb171520/Zm00001eb171530/Zm00001eb171540/Zm00001eb171570/Zm00001eb171580/Zm00001eb171590/Zm00001eb171600/Zm00001eb171610/Zm00001eb171630/Zm00001eb171640/Zm00001eb171650/Zm00001eb171660/Zm00001eb232890/Zm00001eb261260/Zm00001eb413190/Zm00001eb413210/Zm00001eb413250/Zm00001eb413260	24	manganese ion binding
MF	GO:0010333	GO:0010333	terpene synthase activity	10/809	44/22977	0.227273	6.45494	6.91885	2.3187e-06	0.000668945	0.000635812	Zm00001eb016730/Zm00001eb021200/Zm00001eb047160/Zm00001eb071080/Zm00001eb133200/Zm00001eb222660/Zm00001eb278400/Zm00001eb412960/Zm00001eb412980/Zm00001eb412990	10	terpene synthase activity
MF	GO:0004867	GO:0004867	serine-type endopeptidase inhibitor activity	8/809	32/22977	0.25	7.10043	6.5969	1.13207e-05	0.00217734	0.0020695	Zm00001eb038250/Zm00001eb038270/Zm00001eb079730/Zm00001eb138720/Zm00001eb267010/Zm00001eb335210/Zm00001eb355980/Zm00001eb355990	8	serine-type endopeptidase inhibitor activity
MF	GO:0046914	GO:0046914	transition metal ion binding	86/809	1542/22977	0.0557717	1.58401	4.53578	1.51346e-05	0.00218317	0.00207504	Zm00001eb011070/Zm00001eb012250/Zm00001eb015770/Zm00001eb033790/Zm00001eb053560/Zm00001eb053700/Zm00001eb060220/Zm00001eb061410/Zm00001eb073090/Zm00001eb074170/Zm00001eb087090/Zm00001eb089700/Zm00001eb101420/Zm00001eb110240/Zm00001eb111800/Zm00001eb114730/Zm00001eb122840/Zm00001eb147860/Zm00001eb151720/Zm00001eb157880/Zm00001eb159220/Zm00001eb165130/Zm00001eb165550/Zm00001eb165580/Zm00001eb165620…	86	transition metal ion binding
MF	GO:0016838	GO:0016838	carbon-oxygen lyase activity, acting on phosphates	10/809	55/22977	0.181818	5.16395	5.90621	1.92631e-05	0.00222296	0.00211285	Zm00001eb016730/Zm00001eb021200/Zm00001eb047160/Zm00001eb071080/Zm00001eb133200/Zm00001eb222660/Zm00001eb278400/Zm00001eb412960/Zm00001eb412980/Zm00001eb412990	10	carbon-oxygen lyase activity, acting on phosphates
MF	GO:0016705	GO:0016705	oxidoreductase activity, acting on paired donors, with incorporation or reduction of molecular oxygen	37/809	511/22977	0.072407	2.05649	4.61381	3.12195e-05	0.00300228	0.00285357	Zm00001eb071650/Zm00001eb074170/Zm00001eb088280/Zm00001eb089700/Zm00001eb120250/Zm00001eb145600/Zm00001eb159220/Zm00001eb165550/Zm00001eb165580/Zm00001eb165620/Zm00001eb188990/Zm00001eb218160/Zm00001eb218960/Zm00001eb222660/Zm00001eb225510/Zm00001eb233880/Zm00001eb247000/Zm00001eb247450/Zm00001eb256000/Zm00001eb260010/Zm00001eb261620/Zm00001eb264510/Zm00001eb278400/Zm00001eb283650/Zm00001eb283860…	37	oxidoreductase activity, acting on paired donors, with incorporation or reduction of molecular oxygen
MF	GO:0030246	GO:0030246	carbohydrate binding	34/809	474/22977	0.07173	2.03725	4.35916	7.77079e-05	0.00640535	0.00608809	Zm00001eb028010/Zm00001eb031390/Zm00001eb034410/Zm00001eb034540/Zm00001eb043140/Zm00001eb062860/Zm00001eb068170/Zm00001eb069530/Zm00001eb071650/Zm00001eb092630/Zm00001eb116010/Zm00001eb124880/Zm00001eb124910/Zm00001eb127280/Zm00001eb167720/Zm00001eb202030/Zm00001eb209700/Zm00001eb237530/Zm00001eb239440/Zm00001eb256000/Zm00001eb265850/Zm00001eb265890/Zm00001eb265900/Zm00001eb268980/Zm00001eb323640…	34	carbohydrate binding
MF	GO:0004497	GO:0004497	monooxygenase activity	32/809	452/22977	0.0707965	2.01074	4.14596	0.000158653	0.00782988	0.00744207	Zm00001eb009010/Zm00001eb071650/Zm00001eb074170/Zm00001eb088280/Zm00001eb089700/Zm00001eb159220/Zm00001eb165550/Zm00001eb165580/Zm00001eb165620/Zm00001eb218160/Zm00001eb218960/Zm00001eb222660/Zm00001eb233880/Zm00001eb247000/Zm00001eb247450/Zm00001eb260010/Zm00001eb261620/Zm00001eb264510/Zm00001eb278400/Zm00001eb283650/Zm00001eb291320/Zm00001eb313510/Zm00001eb358800/Zm00001eb367120/Zm00001eb385070…	32	monooxygenase activity
MF	GO:0046906	GO:0046906	tetrapyrrole binding	39/809	595/22977	0.0655462	1.86163	4.06795	0.00016284	0.00782988	0.00744207	Zm00001eb009010/Zm00001eb041460/Zm00001eb043110/Zm00001eb074170/Zm00001eb089700/Zm00001eb112260/Zm00001eb140290/Zm00001eb159220/Zm00001eb165550/Zm00001eb165580/Zm00001eb165620/Zm00001eb168100/Zm00001eb178670/Zm00001eb204960/Zm00001eb218160/Zm00001eb218960/Zm00001eb222660/Zm00001eb226380/Zm00001eb233170/Zm00001eb238780/Zm00001eb260010/Zm00001eb261620/Zm00001eb278400/Zm00001eb283650/Zm00001eb293010…	39	tetrapyrrole binding
MF	GO:0061134	GO:0061134	peptidase regulator activity	9/809	59/22977	0.152542	4.33247	4.89612	0.000206152	0.00914998	0.00869678	Zm00001eb038250/Zm00001eb038270/Zm00001eb079730/Zm00001eb138720/Zm00001eb267010/Zm00001eb335210/Zm00001eb355980/Zm00001eb355990/Zm00001eb364860	9	peptidase regulator activity
MF	GO:0140678	GO:0140678	molecular function inhibitor activity	19/809	224/22977	0.0848214	2.40908	4.04843	0.000386207	0.0148561	0.0141203	Zm00001eb038250/Zm00001eb038270/Zm00001eb072230/Zm00001eb079730/Zm00001eb083160/Zm00001eb097020/Zm00001eb112510/Zm00001eb135450/Zm00001eb138720/Zm00001eb177120/Zm00001eb221000/Zm00001eb267010/Zm00001eb272550/Zm00001eb301500/Zm00001eb335210/Zm00001eb355980/Zm00001eb355990/Zm00001eb364860/Zm00001eb410040	19	molecular function inhibitor activity
MF	GO:0016491	GO:0016491	oxidoreductase activity	115/809	2422/22977	0.0474814	1.34855	3.46455	0.000527917	0.019038	0.018095	Zm00001eb009010/Zm00001eb012250/Zm00001eb013360/Zm00001eb017070/Zm00001eb027550/Zm00001eb027940/Zm00001eb032280/Zm00001eb035010/Zm00001eb038880/Zm00001eb043110/Zm00001eb052820/Zm00001eb053700/Zm00001eb059780/Zm00001eb060220/Zm00001eb061410/Zm00001eb062860/Zm00001eb071650/Zm00001eb071870/Zm00001eb073030/Zm00001eb074150/Zm00001eb074170/Zm00001eb088280/Zm00001eb089700/Zm00001eb102290/Zm00001eb104840…	115	oxidoreductase activity
MF	GO:0005506	GO:0005506	iron ion binding	29/809	439/22977	0.0660592	1.8762	3.54099	0.000956319	0.0324586	0.0308509	Zm00001eb053560/Zm00001eb060220/Zm00001eb074170/Zm00001eb089700/Zm00001eb157880/Zm00001eb159220/Zm00001eb165550/Zm00001eb165580/Zm00001eb165620/Zm00001eb218160/Zm00001eb218960/Zm00001eb222660/Zm00001eb233880/Zm00001eb247450/Zm00001eb260010/Zm00001eb261620/Zm00001eb278400/Zm00001eb283650/Zm00001eb313510/Zm00001eb347180/Zm00001eb358800/Zm00001eb367120/Zm00001eb385070/Zm00001eb385350/Zm00001eb394430…	29	iron ion binding
MF	GO:0052716	GO:0052716	hydroquinone:oxygen oxidoreductase activity	5/809	24/22977	0.208333	5.91703	4.60401	0.00130068	0.0416941	0.039629	Zm00001eb012250/Zm00001eb147860/Zm00001eb165130/Zm00001eb194370/Zm00001eb408530	5	hydroquinone:oxygen oxidoreductase activity
MF	GO:0008171	GO:0008171	O-methyltransferase activity	8/809	63/22977	0.126984	3.60657	3.95765	0.00159533	0.0484476	0.046048	Zm00001eb040570/Zm00001eb164750/Zm00001eb170590/Zm00001eb202200/Zm00001eb292880/Zm00001eb292890/Zm00001eb400190/Zm00001eb405180	8	O-methyltransferase activity
CC	GO:0005576	GO:0005576	extracellular region	99/655	1040/19498	0.0951923	2.83368	11.3312	2.5259e-21	5.83482e-19	5.45062e-19	Zm00001eb000660/Zm00001eb004260/Zm00001eb005130/Zm00001eb006530/Zm00001eb012250/Zm00001eb022710/Zm00001eb032560/Zm00001eb032580/Zm00001eb038250/Zm00001eb038270/Zm00001eb043110/Zm00001eb052450/Zm00001eb052520/Zm00001eb053700/Zm00001eb056280/Zm00001eb061410/Zm00001eb069150/Zm00001eb071650/Zm00001eb079730/Zm00001eb083160/Zm00001eb083610/Zm00001eb091370/Zm00001eb112510/Zm00001eb140290/Zm00001eb141530…	99	extracellular region
CC	GO:0048046	GO:0048046	apoplast	43/655	269/19498	0.159851	4.75844	11.5727	1.31145e-17	1.51472e-15	1.41498e-15	Zm00001eb000660/Zm00001eb006530/Zm00001eb012250/Zm00001eb022710/Zm00001eb053700/Zm00001eb061410/Zm00001eb071650/Zm00001eb083160/Zm00001eb091370/Zm00001eb147860/Zm00001eb165130/Zm00001eb171490/Zm00001eb171500/Zm00001eb171510/Zm00001eb171520/Zm00001eb171530/Zm00001eb171540/Zm00001eb171570/Zm00001eb171580/Zm00001eb171590/Zm00001eb171600/Zm00001eb171610/Zm00001eb171630/Zm00001eb171640/Zm00001eb171650…	43	apoplast
CC	GO:0009523	GO:0009523	photosystem II	16/655	79/19498	0.202532	6.02895	8.35039	6.61057e-09	3.8176e-07	3.56623e-07	Zm00001eb012750/Zm00001eb035340/Zm00001eb041460/Zm00001eb112260/Zm00001eb138680/Zm00001eb141830/Zm00001eb168100/Zm00001eb226060/Zm00001eb227320/Zm00001eb233170/Zm00001eb261260/Zm00001eb273380/Zm00001eb296090/Zm00001eb330460/Zm00001eb336410/Zm00001eb352880	16	photosystem II
CC	GO:0030312	GO:0030312	external encapsulating structure	47/655	589/19498	0.0797963	2.37537	6.31935	4.02947e-08	1.86162e-06	1.73904e-06	Zm00001eb000660/Zm00001eb004260/Zm00001eb006530/Zm00001eb022710/Zm00001eb043110/Zm00001eb053700/Zm00001eb061410/Zm00001eb071650/Zm00001eb089700/Zm00001eb112510/Zm00001eb140290/Zm00001eb161290/Zm00001eb163010/Zm00001eb171490/Zm00001eb171500/Zm00001eb171510/Zm00001eb171520/Zm00001eb171530/Zm00001eb171540/Zm00001eb171570/Zm00001eb171580/Zm00001eb171590/Zm00001eb171600/Zm00001eb171610/Zm00001eb171630…	47	external encapsulating structure
CC	GO:0005618	GO:0005618	cell wall	46/655	575/19498	0.08	2.38144	6.26901	5.23047e-08	2.01373e-06	1.88113e-06	Zm00001eb000660/Zm00001eb004260/Zm00001eb006530/Zm00001eb022710/Zm00001eb043110/Zm00001eb053700/Zm00001eb061410/Zm00001eb071650/Zm00001eb089700/Zm00001eb112510/Zm00001eb140290/Zm00001eb161290/Zm00001eb163010/Zm00001eb171490/Zm00001eb171500/Zm00001eb171510/Zm00001eb171520/Zm00001eb171530/Zm00001eb171540/Zm00001eb171570/Zm00001eb171580/Zm00001eb171590/Zm00001eb171600/Zm00001eb171610/Zm00001eb171630…	46	cell wall
CC	GO:0071944	GO:0071944	cell periphery	154/655	3279/19498	0.0469655	1.39807	4.65956	4.96195e-06	0.000127357	0.000118971	Zm00001eb000660/Zm00001eb004260/Zm00001eb005130/Zm00001eb006530/Zm00001eb011530/Zm00001eb015530/Zm00001eb016690/Zm00001eb019600/Zm00001eb020540/Zm00001eb022710/Zm00001eb031100/Zm00001eb031390/Zm00001eb034130/Zm00001eb034410/Zm00001eb034540/Zm00001eb040610/Zm00001eb042650/Zm00001eb043110/Zm00001eb043140/Zm00001eb053700/Zm00001eb059240/Zm00001eb061410/Zm00001eb062860/Zm00001eb067510/Zm00001eb068170…	154	cell periphery
CC	GO:0031968	GO:0031968	organelle outer membrane	32/655	462/19498	0.0692641	2.06185	4.30651	9.74941e-05	0.00160865	0.00150273	Zm00001eb012750/Zm00001eb035340/Zm00001eb041460/Zm00001eb081060/Zm00001eb105200/Zm00001eb107870/Zm00001eb112260/Zm00001eb127280/Zm00001eb128840/Zm00001eb141830/Zm00001eb142810/Zm00001eb158640/Zm00001eb160790/Zm00001eb168100/Zm00001eb182020/Zm00001eb190110/Zm00001eb204410/Zm00001eb213670/Zm00001eb226060/Zm00001eb227320/Zm00001eb233170/Zm00001eb254450/Zm00001eb273380/Zm00001eb291320/Zm00001eb296090…	32	organelle outer membrane
CC	GO:0019867	GO:0019867	outer membrane	32/655	466/19498	0.0686695	2.04415	4.25347	0.000114338	0.00176081	0.00164487	Zm00001eb012750/Zm00001eb035340/Zm00001eb041460/Zm00001eb081060/Zm00001eb105200/Zm00001eb107870/Zm00001eb112260/Zm00001eb127280/Zm00001eb128840/Zm00001eb141830/Zm00001eb142810/Zm00001eb158640/Zm00001eb160790/Zm00001eb168100/Zm00001eb182020/Zm00001eb190110/Zm00001eb204410/Zm00001eb213670/Zm00001eb226060/Zm00001eb227320/Zm00001eb233170/Zm00001eb254450/Zm00001eb273380/Zm00001eb291320/Zm00001eb296090…	32	outer membrane

### Sheet: Shoot_7dpi
Function	GO	ID	Description	GeneRatio	BgRatio	RichFactor	FoldEnrichment	zScore	pvalue	p.adjust	qvalue	geneID	Count	Name
BP	GO:0042744	GO:0042744	hydrogen peroxide catabolic process	11/158	168/21212	0.0654762	8.79039	8.78196	5.45374e-08	4.21574e-05	4.09892e-05	Zm00001eb076200/Zm00001eb109910/Zm00001eb180880/Zm00001eb251340/Zm00001eb276250/Zm00001eb298220/Zm00001eb328790/Zm00001eb328810/Zm00001eb328820/Zm00001eb328860/Zm00001eb417350	11	hydrogen peroxide catabolic process
BP	GO:0072593	GO:0072593	reactive oxygen species metabolic process	12/158	257/21212	0.0466926	6.26863	7.36143	5.33487e-07	0.000137462	0.000133653	Zm00001eb076200/Zm00001eb109910/Zm00001eb180880/Zm00001eb201870/Zm00001eb251340/Zm00001eb276250/Zm00001eb298220/Zm00001eb328790/Zm00001eb328810/Zm00001eb328820/Zm00001eb328860/Zm00001eb417350	12	reactive oxygen species metabolic process
BP	GO:0009636	GO:0009636	response to toxic substance	15/158	441/21212	0.0340136	4.56643	6.55642	1.12982e-06	0.000184105	0.000179003	Zm00001eb048870/Zm00001eb076200/Zm00001eb109910/Zm00001eb141080/Zm00001eb180880/Zm00001eb201870/Zm00001eb251340/Zm00001eb276250/Zm00001eb298220/Zm00001eb328790/Zm00001eb328810/Zm00001eb328820/Zm00001eb328860/Zm00001eb417350/Zm00001eb419010	15	response to toxic substance
BP	GO:0006979	GO:0006979	response to oxidative stress	15/158	447/21212	0.033557	4.50514	6.48836	1.33606e-06	0.000184105	0.000179003	Zm00001eb076200/Zm00001eb109910/Zm00001eb144120/Zm00001eb180880/Zm00001eb201870/Zm00001eb251340/Zm00001eb276250/Zm00001eb298220/Zm00001eb328790/Zm00001eb328810/Zm00001eb328820/Zm00001eb328860/Zm00001eb357950/Zm00001eb385230/Zm00001eb417350	15	response to oxidative stress
BP	GO:0098869	GO:0098869	cellular oxidant detoxification	13/158	335/21212	0.038806	5.20982	6.72813	1.42901e-06	0.000184105	0.000179003	Zm00001eb076200/Zm00001eb109910/Zm00001eb180880/Zm00001eb201870/Zm00001eb251340/Zm00001eb276250/Zm00001eb298220/Zm00001eb328790/Zm00001eb328810/Zm00001eb328820/Zm00001eb328860/Zm00001eb417350/Zm00001eb419010	13	cellular oxidant detoxification
BP	GO:0071555	GO:0071555	cell wall organization	14/158	431/21212	0.0324826	4.36089	6.10663	4.44807e-06	0.000343836	0.000334307	Zm00001eb047360/Zm00001eb047390/Zm00001eb145080/Zm00001eb170830/Zm00001eb203620/Zm00001eb305660/Zm00001eb323760/Zm00001eb338750/Zm00001eb373220/Zm00001eb379210/Zm00001eb391400/Zm00001eb391410/Zm00001eb403200/Zm00001eb433630	14	cell wall organization
BP	GO:0045229	GO:0045229	external encapsulating structure organization	14/158	473/21212	0.0295983	3.97367	5.66592	1.27452e-05	0.00089564	0.00087082	Zm00001eb047360/Zm00001eb047390/Zm00001eb145080/Zm00001eb170830/Zm00001eb203620/Zm00001eb305660/Zm00001eb323760/Zm00001eb338750/Zm00001eb373220/Zm00001eb379210/Zm00001eb391400/Zm00001eb391410/Zm00001eb403200/Zm00001eb433630	14	external encapsulating structure organization
BP	GO:0044550	GO:0044550	secondary metabolite biosynthetic process	7/158	148/21212	0.0472973	6.34981	5.65771	0.000123667	0.00796623	0.00774547	Zm00001eb021200/Zm00001eb070170/Zm00001eb113410/Zm00001eb222660/Zm00001eb312060/Zm00001eb362800/Zm00001eb400190	7	secondary metabolite biosynthetic process
BP	GO:0019748	GO:0019748	secondary metabolic process	9/158	257/21212	0.0350195	4.70147	5.17177	0.000136699	0.00812833	0.00790308	Zm00001eb021200/Zm00001eb070170/Zm00001eb113410/Zm00001eb194370/Zm00001eb222660/Zm00001eb285030/Zm00001eb312060/Zm00001eb362800/Zm00001eb400190	9	secondary metabolic process
BP	GO:0071554	GO:0071554	cell wall organization or biogenesis	15/158	686/21212	0.0218659	2.93556	4.46436	0.000194573	0.0107432	0.0104455	Zm00001eb047360/Zm00001eb047390/Zm00001eb145080/Zm00001eb170830/Zm00001eb203620/Zm00001eb305660/Zm00001eb323760/Zm00001eb338750/Zm00001eb373220/Zm00001eb379210/Zm00001eb391400/Zm00001eb391410/Zm00001eb403200/Zm00001eb425600/Zm00001eb433630	15	cell wall organization or biogenesis
BP	GO:0015740	GO:0015740	C4-dicarboxylate transport	3/158	19/21212	0.157895	21.1979	7.63006	0.000359936	0.0173894	0.0169075	Zm00001eb250340/Zm00001eb316570/Zm00001eb428870	3	C4-dicarboxylate transport
BP	GO:0055085	GO:0055085	transmembrane transport	25/158	1726/21212	0.0144844	1.94457	3.54679	0.000988729	0.0420081	0.040844	Zm00001eb000750/Zm00001eb008790/Zm00001eb009150/Zm00001eb022890/Zm00001eb031850/Zm00001eb048870/Zm00001eb053090/Zm00001eb076200/Zm00001eb077130/Zm00001eb080600/Zm00001eb133100/Zm00001eb133440/Zm00001eb150540/Zm00001eb228340/Zm00001eb247430/Zm00001eb251540/Zm00001eb256120/Zm00001eb312060/Zm00001eb316570/Zm00001eb340990/Zm00001eb357950/Zm00001eb371430/Zm00001eb406530/Zm00001eb408900/Zm00001eb408920	25	transmembrane transport
BP	GO:0044248	GO:0044248	cellular catabolic process	13/158	640/21212	0.0203125	2.72702	3.84318	0.00103254	0.0420081	0.040844	Zm00001eb076200/Zm00001eb077080/Zm00001eb109910/Zm00001eb180880/Zm00001eb223680/Zm00001eb251340/Zm00001eb276250/Zm00001eb298220/Zm00001eb328790/Zm00001eb328810/Zm00001eb328820/Zm00001eb328860/Zm00001eb417350	13	cellular catabolic process
MF	GO:0030145	GO:0030145	manganese ion binding	20/187	79/22977	0.253165	31.1067	24.2809	1.00537e-24	3.1669e-22	3.02668e-22	Zm00001eb088410/Zm00001eb171490/Zm00001eb171500/Zm00001eb171510/Zm00001eb171520/Zm00001eb171530/Zm00001eb171540/Zm00001eb171570/Zm00001eb171580/Zm00001eb171590/Zm00001eb171610/Zm00001eb171630/Zm00001eb171640/Zm00001eb171650/Zm00001eb171660/Zm00001eb232890/Zm00001eb413180/Zm00001eb413210/Zm00001eb413250/Zm00001eb413260	20	manganese ion binding
MF	GO:0020037	GO:0020037	heme binding	28/187	567/22977	0.0493827	6.06774	11.068	2.06309e-14	3.24937e-12	3.10549e-12	Zm00001eb058050/Zm00001eb058060/Zm00001eb058070/Zm00001eb076200/Zm00001eb090620/Zm00001eb100220/Zm00001eb109910/Zm00001eb169710/Zm00001eb179460/Zm00001eb180880/Zm00001eb195520/Zm00001eb222660/Zm00001eb235360/Zm00001eb251340/Zm00001eb276250/Zm00001eb285030/Zm00001eb298220/Zm00001eb314130/Zm00001eb328790/Zm00001eb328810/Zm00001eb328820/Zm00001eb328860/Zm00001eb358800/Zm00001eb388290/Zm00001eb417350…	28	heme binding
MF	GO:0046906	GO:0046906	tetrapyrrole binding	28/187	595/22977	0.0470588	5.7822	10.7059	6.78591e-14	7.12521e-12	6.80972e-12	Zm00001eb058050/Zm00001eb058060/Zm00001eb058070/Zm00001eb076200/Zm00001eb090620/Zm00001eb100220/Zm00001eb109910/Zm00001eb169710/Zm00001eb179460/Zm00001eb180880/Zm00001eb195520/Zm00001eb222660/Zm00001eb235360/Zm00001eb251340/Zm00001eb276250/Zm00001eb285030/Zm00001eb298220/Zm00001eb314130/Zm00001eb328790/Zm00001eb328810/Zm00001eb328820/Zm00001eb328860/Zm00001eb358800/Zm00001eb388290/Zm00001eb417350…	28	tetrapyrrole binding
MF	GO:0046914	GO:0046914	transition metal ion binding	42/187	1542/22977	0.0272374	3.3467	8.64219	2.7748e-12	2.18515e-10	2.0884e-10	Zm00001eb058050/Zm00001eb058060/Zm00001eb058070/Zm00001eb070170/Zm00001eb073250/Zm00001eb088410/Zm00001eb090620/Zm00001eb100220/Zm00001eb110240/Zm00001eb169710/Zm00001eb171490/Zm00001eb171500/Zm00001eb171510/Zm00001eb171520/Zm00001eb171530/Zm00001eb171540/Zm00001eb171570/Zm00001eb171580/Zm00001eb171590/Zm00001eb171610/Zm00001eb171630/Zm00001eb171640/Zm00001eb171650/Zm00001eb171660/Zm00001eb179460…	42	transition metal ion binding
MF	GO:0016705	GO:0016705	oxidoreductase activity, acting on paired donors, with incorporation or reduction of molecular oxygen	23/187	511/22977	0.0450098	5.53043	9.38151	3.39863e-11	2.14114e-09	2.04633e-09	Zm00001eb058050/Zm00001eb058060/Zm00001eb058070/Zm00001eb077080/Zm00001eb088950/Zm00001eb090620/Zm00001eb100220/Zm00001eb169710/Zm00001eb179460/Zm00001eb195520/Zm00001eb222660/Zm00001eb235360/Zm00001eb285030/Zm00001eb314130/Zm00001eb358800/Zm00001eb362800/Zm00001eb375000/Zm00001eb388290/Zm00001eb409690/Zm00001eb409700/Zm00001eb419010/Zm00001eb420860/Zm00001eb420870	23	oxidoreductase activity, acting on paired donors, with incorporation or reduction of molecular oxygen
MF	GO:0016491	GO:0016491	oxidoreductase activity	50/187	2422/22977	0.0206441	2.53657	7.24215	3.64114e-10	1.9116e-08	1.82696e-08	Zm00001eb012910/Zm00001eb037000/Zm00001eb039650/Zm00001eb058050/Zm00001eb058060/Zm00001eb058070/Zm00001eb070170/Zm00001eb073250/Zm00001eb076200/Zm00001eb077080/Zm00001eb088950/Zm00001eb090620/Zm00001eb095360/Zm00001eb100220/Zm00001eb102290/Zm00001eb109910/Zm00001eb127180/Zm00001eb144510/Zm00001eb168380/Zm00001eb169710/Zm00001eb179460/Zm00001eb180880/Zm00001eb194370/Zm00001eb195520/Zm00001eb201870…	50	oxidoreductase activity
MF	GO:0004497	GO:0004497	monooxygenase activity	20/187	452/22977	0.0442478	5.4368	8.62963	9.49208e-10	4.27144e-08	4.08231e-08	Zm00001eb058050/Zm00001eb058060/Zm00001eb058070/Zm00001eb073250/Zm00001eb088950/Zm00001eb090620/Zm00001eb100220/Zm00001eb169710/Zm00001eb179460/Zm00001eb195520/Zm00001eb222660/Zm00001eb235360/Zm00001eb285030/Zm00001eb314130/Zm00001eb358800/Zm00001eb362800/Zm00001eb388290/Zm00001eb419010/Zm00001eb420860/Zm00001eb420870	20	monooxygenase activity
MF	GO:0005506	GO:0005506	iron ion binding	18/187	439/22977	0.0410023	5.03802	7.738	2.21616e-08	8.72611e-07	8.33974e-07	Zm00001eb058050/Zm00001eb058060/Zm00001eb058070/Zm00001eb073250/Zm00001eb090620/Zm00001eb100220/Zm00001eb169710/Zm00001eb179460/Zm00001eb195520/Zm00001eb222660/Zm00001eb235360/Zm00001eb285030/Zm00001eb314130/Zm00001eb358800/Zm00001eb388290/Zm00001eb419010/Zm00001eb420860/Zm00001eb420870	18	iron ion binding
MF	GO:0016684	GO:0016684	oxidoreductase activity, acting on peroxide as acceptor	12/187	285/22977	0.0421053	5.17354	6.4221	4.08233e-06	0.000128593	0.000122899	Zm00001eb076200/Zm00001eb109910/Zm00001eb180880/Zm00001eb251340/Zm00001eb276250/Zm00001eb298220/Zm00001eb328790/Zm00001eb328810/Zm00001eb328820/Zm00001eb328860/Zm00001eb417350/Zm00001eb419010	12	oxidoreductase activity, acting on peroxide as acceptor
MF	GO:0016209	GO:0016209	antioxidant activity	13/187	345/22977	0.0376812	4.62995	6.15367	5.40989e-06	0.00015492	0.00014806	Zm00001eb076200/Zm00001eb109910/Zm00001eb180880/Zm00001eb201870/Zm00001eb251340/Zm00001eb276250/Zm00001eb298220/Zm00001eb328790/Zm00001eb328810/Zm00001eb328820/Zm00001eb328860/Zm00001eb417350/Zm00001eb419010	13	antioxidant activity
MF	GO:0015154	GO:0015154	disaccharide transmembrane transporter activity	3/187	14/22977	0.214286	26.3296	8.58746	0.000180749	0.00406685	0.00388678	Zm00001eb133100/Zm00001eb408900/Zm00001eb408920	3	disaccharide transmembrane transporter activity
MF	GO:0016765	GO:0016765	transferase activity, transferring alkyl or aryl (other than methyl) groups	9/187	252/22977	0.0357143	4.38827	4.89906	0.000232074	0.00487356	0.00465777	Zm00001eb012910/Zm00001eb014700/Zm00001eb018960/Zm00001eb021600/Zm00001eb021620/Zm00001eb021630/Zm00001eb141080/Zm00001eb325560/Zm00001eb396110	9	transferase activity, transferring alkyl or aryl (other than methyl) groups
MF	GO:0016709	GO:0016709	oxidoreductase activity, acting on paired donors, with incorporation or reduction of molecular oxygen, NAD(P)H as one donor, and incorporation of one atom of oxygen	5/187	98/22977	0.0510204	6.26896	4.73484	0.00124712	0.0245526	0.0234655	Zm00001eb088950/Zm00001eb285030/Zm00001eb362800/Zm00001eb419010/Zm00001eb420870	5	oxidoreductase activity, acting on paired donors, with incorporation or reduction of molecular oxygen, NAD(P)H as one donor, and incorporation of one atom of oxygen
MF	GO:0004364	GO:0004364	glutathione transferase activity	5/187	108/22977	0.0462963	5.6885	4.42393	0.00191789	0.0355374	0.0339639	Zm00001eb012910/Zm00001eb021600/Zm00001eb021620/Zm00001eb021630/Zm00001eb141080	5	glutathione transferase activity
CC	GO:0005618	GO:0005618	cell wall	41/157	575/19498	0.0713043	8.85536	17.2266	1.92346e-27	2.5005e-25	2.36889e-25	Zm00001eb047360/Zm00001eb047390/Zm00001eb076200/Zm00001eb088410/Zm00001eb109910/Zm00001eb145080/Zm00001eb171490/Zm00001eb171500/Zm00001eb171510/Zm00001eb171520/Zm00001eb171530/Zm00001eb171540/Zm00001eb171570/Zm00001eb171580/Zm00001eb171590/Zm00001eb171610/Zm00001eb171630/Zm00001eb171640/Zm00001eb171650/Zm00001eb171660/Zm00001eb180880/Zm00001eb203620/Zm00001eb232890/Zm00001eb248470/Zm00001eb251340…	41	cell wall
CC	GO:0030312	GO:0030312	external encapsulating structure	41/157	589/19498	0.0696095	8.64488	16.9742	4.91432e-27	3.19431e-25	3.02619e-25	Zm00001eb047360/Zm00001eb047390/Zm00001eb076200/Zm00001eb088410/Zm00001eb109910/Zm00001eb145080/Zm00001eb171490/Zm00001eb171500/Zm00001eb171510/Zm00001eb171520/Zm00001eb171530/Zm00001eb171540/Zm00001eb171570/Zm00001eb171580/Zm00001eb171590/Zm00001eb171610/Zm00001eb171630/Zm00001eb171640/Zm00001eb171650/Zm00001eb171660/Zm00001eb180880/Zm00001eb203620/Zm00001eb232890/Zm00001eb248470/Zm00001eb251340…	41	external encapsulating structure
CC	GO:0005576	GO:0005576	extracellular region	51/157	1040/19498	0.0490385	6.09014	15.2002	1.06309e-26	4.60674e-25	4.36428e-25	Zm00001eb039650/Zm00001eb047360/Zm00001eb047390/Zm00001eb068310/Zm00001eb076200/Zm00001eb088410/Zm00001eb109910/Zm00001eb136650/Zm00001eb145080/Zm00001eb171490/Zm00001eb171500/Zm00001eb171510/Zm00001eb171520/Zm00001eb171530/Zm00001eb171540/Zm00001eb171570/Zm00001eb171580/Zm00001eb171590/Zm00001eb171610/Zm00001eb171630/Zm00001eb171640/Zm00001eb171650/Zm00001eb171660/Zm00001eb180880/Zm00001eb192760…	51	extracellular region
CC	GO:0048046	GO:0048046	apoplast	23/157	269/19498	0.0855019	10.6186	14.3121	2.79935e-17	9.0979e-16	8.61907e-16	Zm00001eb088410/Zm00001eb171490/Zm00001eb171500/Zm00001eb171510/Zm00001eb171520/Zm00001eb171530/Zm00001eb171540/Zm00001eb171570/Zm00001eb171580/Zm00001eb171590/Zm00001eb171610/Zm00001eb171630/Zm00001eb171640/Zm00001eb171650/Zm00001eb171660/Zm00001eb194370/Zm00001eb203620/Zm00001eb232890/Zm00001eb238830/Zm00001eb413180/Zm00001eb413210/Zm00001eb413250/Zm00001eb413260	23	apoplast
CC	GO:0071944	GO:0071944	cell periphery	64/157	3279/19498	0.0195181	2.42398	8.05484	8.87035e-13	2.30629e-11	2.18491e-11	Zm00001eb008790/Zm00001eb022890/Zm00001eb031100/Zm00001eb047360/Zm00001eb047390/Zm00001eb053090/Zm00001eb058000/Zm00001eb062580/Zm00001eb069410/Zm00001eb076200/Zm00001eb077130/Zm00001eb080600/Zm00001eb088410/Zm00001eb106390/Zm00001eb109910/Zm00001eb133100/Zm00001eb145080/Zm00001eb150540/Zm00001eb161990/Zm00001eb169750/Zm00001eb171490/Zm00001eb171500/Zm00001eb171510/Zm00001eb171520/Zm00001eb171530…	64	cell periphery
CC	GO:0009505	GO:0009505	plant-type cell wall	12/157	216/19498	0.0555556	6.8995	7.85526	1.872e-07	4.05601e-06	3.84254e-06	Zm00001eb076200/Zm00001eb109910/Zm00001eb145080/Zm00001eb180880/Zm00001eb251340/Zm00001eb298220/Zm00001eb328790/Zm00001eb328810/Zm00001eb328820/Zm00001eb328860/Zm00001eb417350/Zm00001eb419010	12	plant-type cell wall
CC	GO:0005911	GO:0005911	cell-cell junction	14/157	607/19498	0.0230643	2.86437	4.20431	0.000405753	0.00527479	0.00499717	Zm00001eb058000/Zm00001eb076200/Zm00001eb109910/Zm00001eb170080/Zm00001eb180880/Zm00001eb212500/Zm00001eb251340/Zm00001eb298220/Zm00001eb328790/Zm00001eb328810/Zm00001eb328820/Zm00001eb328860/Zm00001eb417350/Zm00001eb419010	14	cell-cell junction
CC	GO:0055044	GO:0055044	symplast	14/157	607/19498	0.0230643	2.86437	4.20431	0.000405753	0.00527479	0.00499717	Zm00001eb058000/Zm00001eb076200/Zm00001eb109910/Zm00001eb170080/Zm00001eb180880/Zm00001eb212500/Zm00001eb251340/Zm00001eb298220/Zm00001eb328790/Zm00001eb328810/Zm00001eb328820/Zm00001eb328860/Zm00001eb417350/Zm00001eb419010	14	symplast
CC	GO:0030054	GO:0030054	cell junction	14/157	618/19498	0.0226537	2.81339	4.12742	0.000484917	0.00573083	0.00542921	Zm00001eb058000/Zm00001eb076200/Zm00001eb109910/Zm00001eb170080/Zm00001eb180880/Zm00001eb212500/Zm00001eb251340/Zm00001eb298220/Zm00001eb328790/Zm00001eb328810/Zm00001eb328820/Zm00001eb328860/Zm00001eb417350/Zm00001eb419010	14	cell junction
